# Clinically-driven design of synthetic gene regulatory programs in human cells

**DOI:** 10.1101/2021.02.22.432371

**Authors:** Divya V. Israni, Hui-Shan Li, Keith A. Gagnon, Jeffry D. Sander, Kole T. Roybal, J. Keith Joung, Wilson W. Wong, Ahmad S. Khalil

## Abstract

Synthetic biology seeks to enable the rational design of regulatory molecules and circuits to reprogram cellular behavior. The application of this approach to human cells could lead to powerful gene and cell-based therapies that provide transformative ways to combat complex diseases. To date, however, synthetic genetic circuits are challenging to implement in clinically-relevant cell types and their components often present translational incompatibilities, greatly limiting the feasibility, efficacy and safety of this approach. Here, using a clinically-driven design process, we developed a toolkit of programmable synthetic transcription regulators that feature a compact human protein-based design, enable precise genome-orthogonal regulation, and can be modulated by FDA-approved small molecules. We demonstrate the toolkit by engineering therapeutic human immune cells with genetic programs that enable titratable production of immunotherapeutics, drug-regulated control of tumor killing *in vivo* and in 3D spheroid models, and the first multi-channel synthetic switch for independent control of immunotherapeutic genes. Our work establishes a powerful platform for engineering custom gene expression programs in mammalian cells with the potential to accelerate clinical translation of synthetic systems.
