## Supplemental Table 3 for "Clinically-driven design of synthetic gene regulatory programs in human cells"

### Sheet: Table S3
TABLE S3. Plasmids used in this study
Location	Plasmid ID	Content	Bacterial selection	Mammalian selection	Mammalian plasmid type	Integration type	Reference	Purpose
Origin & Accessory Plasmids
DVI	pCAGEN	Mammalian Expression Vector for Cloning	Ampicillin		Transient		pCAGEN; Addgene #11160
DVI	pO-066	pHR'SIN:CSW Lentiviral Vector with 4X ZF1 BS - minCMV - mCherry	Ampicillin		Integrating	Lentiviral	Zufferey et al. 1998	Lentiviral integration donor plasmid
DVI	pO-049 / pMP602 (pCMVR8.74)	pCMV gag pol tat rev	Ampicillin		Integrating	Lentiviral	Addgene #22036	Lentiviral packaging plasmids
DVI	pO-050 / pMP603	pAdVAntage™ Vector	Ampicillin		Integrating	Lentiviral	Promega	Lentiviral packaging plasmids
DVI	pO-051 / pMP604 (pMD2.G)	pCMV VSVG	Ampicillin		Integrating	Lentiviral	Addgene #12259	Lentiviral packaging plasmids
DVI	pMP472	Inters. (8XZFBS 14XGATC)-pMinCMV-GFPd2-RbGpA pGK-PuroR-T2A-mCh-BGHpA AAVS1 donor	Ampicillin	Puromycin	Integrating	CRISPR; AAVS1	Park et al., Cell 2019	CRISPR integration donor plasmid
DVI	pO-047 / pMP461	gRNA_AAVS1-T2	Ampicillin		Integrating	CRISPR; AAVS1	Mali et al., Science 2013	CRISPR integration plasmids
DVI	pO-046 / pMP462 (VP12)	CMV-T7-humanSpCas9-HF1(N497A, R661A, Q695A, Q926A)-NLS-3xFLAG	Ampicillin		Integrating	CRISPR; AAVS1	Kleinstiver et al., Nature 2016	CRISPR integration plasmids
AAVS1 Integration Donor Plasmids: Reporter Only
DVI	pMN-009	4X ZF1 BS - minCMV - mCherry - RbGpA - bGHpA - pGK - PuroR - P2A - BFP - SV40pA	Ampicillin	Puromycin	Integrating	CRISPR; AAVS1	This study
DVI	pMN-010	4X ZF2 BS - minCMV - mCherry - RbGpA - bGHpA - pGK - PuroR - P2A - BFP - SV40pA	Ampicillin	Puromycin	Integrating	CRISPR; AAVS1	This study
DVI	pMN-011	4X ZF3 BS - minCMV - mCherry - RbGpA - bGHpA - pGK - PuroR - P2A - BFP - SV40pA	Ampicillin	Puromycin	Integrating	CRISPR; AAVS1	This study
DVI	pMN-012	4X ZF4 BS - minCMV - mCherry - RbGpA - bGHpA - pGK - PuroR - P2A - BFP - SV40pA	Ampicillin	Puromycin	Integrating	CRISPR; AAVS1	This study
DVI	pMN-013	4X ZF5 BS - minCMV - mCherry - RbGpA - bGHpA - pGK - PuroR - P2A - BFP - SV40pA	Ampicillin	Puromycin	Integrating	CRISPR; AAVS1	This study
DVI	pMN-014	4X ZF6 BS - minCMV - mCherry - RbGpA - bGHpA - pGK - PuroR - P2A - BFP - SV40pA	Ampicillin	Puromycin	Integrating	CRISPR; AAVS1	This study
DVI	pMN-015	4X ZF7 BS - minCMV - mCherry - RbGpA - bGHpA - pGK - PuroR - P2A - BFP - SV40pA	Ampicillin	Puromycin	Integrating	CRISPR; AAVS1	This study
DVI	pMN-016	4X ZF8 BS - minCMV - mCherry - RbGpA - bGHpA - pGK - PuroR - P2A - BFP - SV40pA	Ampicillin	Puromycin	Integrating	CRISPR; AAVS1	This study
DVI	pMN-017	4X ZF9 BS - minCMV - mCherry - RbGpA - bGHpA - pGK - PuroR - P2A - BFP - SV40pA	Ampicillin	Puromycin	Integrating	CRISPR; AAVS1	This study
DVI	pMN-018	4X ZF10 BS - minCMV - mCherry - RbGpA - bGHpA - pGK - PuroR - P2A - BFP - SV40pA	Ampicillin	Puromycin	Integrating	CRISPR; AAVS1	This study
DVI	pMN-019	4X ZF11 BS - minCMV - mCherry - RbGpA - bGHpA - pGK - PuroR - P2A - BFP - SV40pA	Ampicillin	Puromycin	Integrating	CRISPR; AAVS1	This study
Transient Transfection Plasmids: Full ZF-VP64 Library
DVI	pMZ-021	pUb - 3XFLAG - NLS - ZF1-1 - VP64 - RbGpA	Ampicillin		Transient		This study
DVI	pMZ-022	pUb - 3XFLAG - NLS - ZF1-2 - VP64 - RbGpA	Ampicillin		Transient		This study
DVI	pMZ-023	pUb - 3XFLAG - NLS - ZF1-3 - VP64 - RbGpA	Ampicillin		Transient		This study
DVI	pMZ-024	pUb - 3XFLAG - NLS - ZF1-4 - VP64 - RbGpA	Ampicillin		Transient		This study
DVI	pMZ-025	pUb - 3XFLAG - NLS - ZF1-5 - VP64 - RbGpA	Ampicillin		Transient		This study
DVI	pMZ-026	pUb - 3XFLAG - NLS - ZF1-6 - VP64 - RbGpA	Ampicillin		Transient		This study
DVI	pMZ-027	pUb - 3XFLAG - NLS - ZF1-7 - VP64 - RbGpA	Ampicillin		Transient		This study
DVI	pMZ-028	pUb - 3XFLAG - NLS - ZF1-8 - VP64 - RbGpA	Ampicillin		Transient		This study
DVI	pMZ-029	pUb - 3XFLAG - NLS - ZF2-1 - VP64 - RbGpA	Ampicillin		Transient		This study
DVI	pMZ-030	pUb - 3XFLAG - NLS - ZF2-2 - VP64 - RbGpA	Ampicillin		Transient		This study
DVI	pMZ-031	pUb - 3XFLAG - NLS - ZF2-3 - VP64 - RbGpA	Ampicillin		Transient		This study
DVI	pMZ-032	pUb - 3XFLAG - NLS - ZF2-4 - VP64 - RbGpA	Ampicillin		Transient		This study
DVI	pMZ-033	pUb - 3XFLAG - NLS - ZF2-5 - VP64 - RbGpA	Ampicillin		Transient		This study
DVI	pMZ-034	pUb - 3XFLAG - NLS - ZF2-6 - VP64 - RbGpA	Ampicillin		Transient		This study
DVI	pMZ-035	pUb - 3XFLAG - NLS - ZF2-7 - VP64 - RbGpA	Ampicillin		Transient		This study
DVI	pMZ-036	pUb - 3XFLAG - NLS - ZF2-8 - VP64 - RbGpA	Ampicillin		Transient		This study
DVI	pMZ-037	pUb - 3XFLAG - NLS - ZF3-1 - VP64 - RbGpA	Ampicillin		Transient		This study
DVI	pMZ-038	pUb - 3XFLAG - NLS - ZF3-2 - VP64 - RbGpA	Ampicillin		Transient		This study
DVI	pMZ-039	pUb - 3XFLAG - NLS - ZF3-3 - VP64 - RbGpA	Ampicillin		Transient		This study
DVI	pMZ-040	pUb - 3XFLAG - NLS - ZF3-4 - VP64 - RbGpA	Ampicillin		Transient		This study
DVI	pMZ-041	pUb - 3XFLAG - NLS - ZF3-5 - VP64 - RbGpA	Ampicillin		Transient		This study
DVI	pMZ-042	pUb - 3XFLAG - NLS - ZF3-6 - VP64 - RbGpA	Ampicillin		Transient		This study
DVI	pMZ-043	pUb - 3XFLAG - NLS - ZF3-7 - VP64 - RbGpA	Ampicillin		Transient		This study
DVI	pMZ-044	pUb - 3XFLAG - NLS - ZF3-8 - VP64 - RbGpA	Ampicillin		Transient		This study
DVI	pMZ-045	pUb - 3XFLAG - NLS - ZF4-1 - VP64 - RbGpA	Ampicillin		Transient		This study
DVI	pMZ-046	pUb - 3XFLAG - NLS - ZF4-2 - VP64 - RbGpA	Ampicillin		Transient		This study
DVI	pMZ-047	pUb - 3XFLAG - NLS - ZF4-3 - VP64 - RbGpA	Ampicillin		Transient		This study
DVI	pMZ-048	pUb - 3XFLAG - NLS - ZF4-4 - VP64 - RbGpA	Ampicillin		Transient		This study
DVI	pMZ-049	pUb - 3XFLAG - NLS - ZF4-5 - VP64 - RbGpA	Ampicillin		Transient		This study
DVI	pMZ-050	pUb - 3XFLAG - NLS - ZF4-6 - VP64 - RbGpA	Ampicillin		Transient		This study
DVI	pMZ-051	pUb - 3XFLAG - NLS - ZF4-7 - VP64 - RbGpA	Ampicillin		Transient		This study
DVI	pMZ-052	pUb - 3XFLAG - NLS - ZF4-8 - VP64 - RbGpA	Ampicillin		Transient		This study
DVI	pMZ-053	pUb - 3XFLAG - NLS - ZF5-1 - VP64 - RbGpA	Ampicillin		Transient		This study
DVI	pMZ-054	pUb - 3XFLAG - NLS - ZF5-2 - VP64 - RbGpA	Ampicillin		Transient		This study
DVI	pMZ-055	pUb - 3XFLAG - NLS - ZF5-3 - VP64 - RbGpA	Ampicillin		Transient		This study
DVI	pMZ-056	pUb - 3XFLAG - NLS - ZF5-4 - VP64 - RbGpA	Ampicillin		Transient		This study
DVI	pMZ-057	pUb - 3XFLAG - NLS - ZF5-5 - VP64 - RbGpA	Ampicillin		Transient		This study
DVI	pMZ-058	pUb - 3XFLAG - NLS - ZF5-6 - VP64 - RbGpA	Ampicillin		Transient		This study
DVI	pMZ-059	pUb - 3XFLAG - NLS - ZF5-7 - VP64 - RbGpA	Ampicillin		Transient		This study
DVI	pMZ-060	pUb - 3XFLAG - NLS - ZF5-8 - VP64 - RbGpA	Ampicillin		Transient		This study
DVI	pMZ-061	pUb - 3XFLAG - NLS - ZF6-1 - VP64 - RbGpA	Ampicillin		Transient		This study
DVI	pMZ-062	pUb - 3XFLAG - NLS - ZF6-2 - VP64 - RbGpA	Ampicillin		Transient		This study
DVI	pMZ-063	pUb - 3XFLAG - NLS - ZF6-3 - VP64 - RbGpA	Ampicillin		Transient		This study
DVI	pMZ-064	pUb - 3XFLAG - NLS - ZF6-4 - VP64 - RbGpA	Ampicillin		Transient		This study
DVI	pMZ-065	pUb - 3XFLAG - NLS - ZF6-5 - VP64 - RbGpA	Ampicillin		Transient		This study
DVI	pMZ-066	pUb - 3XFLAG - NLS - ZF6-6 - VP64 - RbGpA	Ampicillin		Transient		This study
DVI	pMZ-067	pUb - 3XFLAG - NLS - ZF6-7 - VP64 - RbGpA	Ampicillin		Transient		This study
DVI	pMZ-068	pUb - 3XFLAG - NLS - ZF6-8 - VP64 - RbGpA	Ampicillin		Transient		This study
DVI	pMZ-069	pUb - 3XFLAG - NLS - ZF7-1 - VP64 - RbGpA	Ampicillin		Transient		This study
DVI	pMZ-070	pUb - 3XFLAG - NLS - ZF7-2 - VP64 - RbGpA	Ampicillin		Transient		This study
DVI	pMZ-071	pUb - 3XFLAG - NLS - ZF7-3 - VP64 - RbGpA	Ampicillin		Transient		This study
DVI	pMZ-072	pUb - 3XFLAG - NLS - ZF7-4 - VP64 - RbGpA	Ampicillin		Transient		This study
DVI	pMZ-073	pUb - 3XFLAG - NLS - ZF7-5 - VP64 - RbGpA	Ampicillin		Transient		This study
DVI	pMZ-074	pUb - 3XFLAG - NLS - ZF7-6 - VP64 - RbGpA	Ampicillin		Transient		This study
DVI	pMZ-075	pUb - 3XFLAG - NLS - ZF7-7 - VP64 - RbGpA	Ampicillin		Transient		This study
DVI	pMZ-076	pUb - 3XFLAG - NLS - ZF7-8 - VP64 - RbGpA	Ampicillin		Transient		This study
DVI	pMZ-077	pUb - 3XFLAG - NLS - ZF8-1 - VP64 - RbGpA	Ampicillin		Transient		This study
DVI	pMZ-078	pUb - 3XFLAG - NLS - ZF8-2 - VP64 - RbGpA	Ampicillin		Transient		This study
DVI	pMZ-079	pUb - 3XFLAG - NLS - ZF8-3 - VP64 - RbGpA	Ampicillin		Transient		This study
DVI	pMZ-080	pUb - 3XFLAG - NLS - ZF8-4 - VP64 - RbGpA	Ampicillin		Transient		This study
DVI	pMZ-081	pUb - 3XFLAG - NLS - ZF9-1 - VP64 - RbGpA	Ampicillin		Transient		This study
DVI	pMZ-082	pUb - 3XFLAG - NLS - ZF9-2 - VP64 - RbGpA	Ampicillin		Transient		This study
DVI	pMZ-083	pUb - 3XFLAG - NLS - ZF9-3 - VP64 - RbGpA	Ampicillin		Transient		This study
DVI	pMZ-084	pUb - 3XFLAG - NLS - ZF9-4 - VP64 - RbGpA	Ampicillin		Transient		This study
DVI	pMZ-004	pUb - 3XFLAG - NLS - ZF10-1 - VP64 - RbGpA	Ampicillin		Transient		This study
DVI	pMZ-005	pUb - 3XFLAG - NLS - ZF11-1 - VP64 - RbGpA	Ampicillin		Transient		This study
Transient Transfection Plasmids: Select ZF-p65 Library
DVI	pMZ-176	pUb - 3XFLAG - NLS - ZF1-3 (ZF1) - p65 - RbGpA	Ampicillin		Transient		This study
DVI	pMZ-177	pUb - 3XFLAG - NLS - ZF2-6 (ZF2) - p65 - RbGpA	Ampicillin		Transient		This study
DVI	pMZ-178	pUb - 3XFLAG - NLS - ZF3-5 (ZF3) - p65 - RbGpA	Ampicillin		Transient		This study
DVI	pMZ-179	pUb - 3XFLAG - NLS - ZF4-8 (ZF4) - p65 - RbGpA	Ampicillin		Transient		This study
DVI	pMZ-180	pUb - 3XFLAG - NLS - ZF5-7 (ZF5) - p65 - RbGpA	Ampicillin		Transient		This study
DVI	pMZ-181	pUb - 3XFLAG - NLS - ZF6-4 (ZF6) - p65 - RbGpA	Ampicillin		Transient		This study
DVI	pMZ-182	pUb - 3XFLAG - NLS - ZF7-3 (ZF7) - p65 - RbGpA	Ampicillin		Transient		This study
DVI	pMZ-183	pUb - 3XFLAG - NLS - ZF8-1 (ZF8) - p65 - RbGpA	Ampicillin		Transient		This study
DVI	pMZ-184	pUb - 3XFLAG - NLS - ZF9-2 (ZF9) - p65 - RbGpA	Ampicillin		Transient		This study
DVI	pMZ-185	pUb - 3XFLAG - NLS - ZF10-1 (ZF10) - p65 - RbGpA	Ampicillin		Transient		This study
DVI	pMZ-186	pUb - 3XFLAG - NLS - ZF11-1 (ZF11) - p65 - RbGpA	Ampicillin		Transient		This study
Transient Transfection Plasmids: Select ZF-p300 HAT Core Library
DVI	pMZ-187	pUb - 3XFLAG - NLS - ZF1-3 (ZF1) - p300 - RbGpA	Ampicillin		Transient		This study
DVI	pMZ-188	pUb - 3XFLAG - NLS - ZF2-6 (ZF2) - p300 - RbGpA	Ampicillin		Transient		This study
DVI	pMZ-189	pUb - 3XFLAG - NLS - ZF3-5 (ZF3) - p300 - RbGpA	Ampicillin		Transient		This study
DVI	pMZ-190	pUb - 3XFLAG - NLS - ZF4-8 (ZF4) - p300 - RbGpA	Ampicillin		Transient		This study
DVI	pMZ-191	pUb - 3XFLAG - NLS - ZF5-7 (ZF5) - p300 - RbGpA	Ampicillin		Transient		This study
DVI	pMZ-192	pUb - 3XFLAG - NLS - ZF6-4 (ZF6) - p300 - RbGpA	Ampicillin		Transient		This study
DVI	pMZ-193	pUb - 3XFLAG - NLS - ZF7-3 (ZF7) - p300 - RbGpA	Ampicillin		Transient		This study
DVI	pMZ-194	pUb - 3XFLAG - NLS - ZF8-1 (ZF8) - p300 - RbGpA	Ampicillin		Transient		This study
DVI	pMZ-195	pUb - 3XFLAG - NLS - ZF9-2 (ZF9) - p300 - RbGpA	Ampicillin		Transient		This study
DVI	pMZ-196	pUb - 3XFLAG - NLS - ZF10-1 (ZF10) - p300 - RbGpA	Ampicillin		Transient		This study
DVI	pMZ-197	pUb - 3XFLAG - NLS - ZF11-1 (ZF11) - p300 - RbGpA	Ampicillin		Transient		This study
AAVS1 Integration Donor Plasmids: synTF + Reporter
DVI	pMZ-273	inverted[4X ZF1 BS - minCMV - mCherry - RbGpA] - pUb - 3XFLAG - NLS - GFP - p65 - bGHpA - pGK - PuroR - P2A - BFP - SV40pA	Ampicillin	Puromycin	Integrating	CRISPR; AAVS1	This study
DVI	pMZ-274	inverted[4X ZF1 BS - minCMV - mCherry - RbGpA] - pUb - 3XFLAG - NLS - ZF1 - p65 - bGHpA - pGK - PuroR - P2A - BFP - SV40pA	Ampicillin	Puromycin	Integrating	CRISPR; AAVS1	This study
DVI	pMZ-349	inverted[4X ZF3 BS - minCMV - mCherry - RbGpA] - pUb - 3XFLAG - NLS - GFP - p65 - bGHpA - pGK - PuroR - P2A - BFP - SV40pA	Ampicillin	Puromycin	Integrating	CRISPR; AAVS1	This study
DVI	pMZ-350	inverted[4X ZF3 BS - minCMV - mCherry - RbGpA] - pUb - 3XFLAG - NLS - ZF3 - p65 - bGHpA - pGK - PuroR - P2A - BFP - SV40pA	Ampicillin	Puromycin	Integrating	CRISPR; AAVS1	This study
DVI	pMZ-275	inverted[4X ZF10 BS - minCMV - mCherry - RbGpA] - pUb - 3XFLAG - NLS - GFP - p65 - bGHpA - pGK - PuroR - P2A - BFP - SV40pA	Ampicillin	Puromycin	Integrating	CRISPR; AAVS1	This study
DVI	pMZ-276	inverted[4X ZF10 BS - minCMV - mCherry - RbGpA] - pUb - 3XFLAG - NLS - ZF10 - p65 - bGHpA - pGK - PuroR - P2A - BFP - SV40pA	Ampicillin	Puromycin	Integrating	CRISPR; AAVS1	This study
DVI	pMZ-373	inverted[4X TetO BS - minCMV - mCherry - RbGpA] - pUb - 3XFLAG - NLS - GFP - p65 - bGHpA - pGK - PuroR - P2A - BFP - SV40pA	Ampicillin	Puromycin	Integrating	CRISPR; AAVS1	This study
DVI	pMZ-374	inverted[4X TetO BS - minCMV - mCherry - RbGpA] - pUb - 3XFLAG - NLS - TetR - p65 - bGHpA - pGK - PuroR - P2A - BFP - SV40pA	Ampicillin	Puromycin	Integrating	CRISPR; AAVS1	This study
Lentiviral Integration Donor Plasmids: Reporter Only
DVI	pO-066	4X ZF1 BS - minCMV - mCherry	Ampicillin		Integrating	Lentiviral; pHR	This study
DVI	pO-081	4X ZF3 BS - minCMV - mCherry	Ampicillin		Integrating	Lentiviral; pHR	This study
DVI	pO-070	4X ZF10 BS - minCMV - mCherry	Ampicillin		Integrating	Lentiviral; pHR	This study
DVI	pMN-258	4X ZF1 BS - pSFFV - mCherry	Ampicillin		Integrating	Lentiviral; pHR	This study
DVI	pMN-259	4X ZF3 BS - pSFFV - mCherry	Ampicillin		Integrating	Lentiviral; pHR	This study
DVI	pMN-260	4X ZF10 BS - pSFFV - mCherry	Ampicillin		Integrating	Lentiviral; pHR	This study
DVI	pMN-322	4X ZF1 BS - minTK - mCherry	Ampicillin		Integrating	Lentiviral; pHR	This study
DVI	pMN-323	4X ZF3 BS - minTK - mCherry	Ampicillin		Integrating	Lentiviral; pHR	This study
DVI	pMN-324	4X ZF10 BS - minTK - mCherry	Ampicillin		Integrating	Lentiviral; pHR	This study
DVI	pMN-316	4X ZF1 BS - ybTATA - mCherry	Ampicillin		Integrating	Lentiviral; pHR	This study
DVI	pMN-317	4X ZF3 BS - ybTATA - mCherry	Ampicillin		Integrating	Lentiviral; pHR	This study
DVI	pMN-318	4X ZF10 BS - ybTATA - mCherry	Ampicillin		Integrating	Lentiviral; pHR	This study
DVI	pMN-319	8X ZF1 BS - minCMV - mCherry	Ampicillin		Integrating	Lentiviral; pHR	This study
DVI	pMN-320	8X ZF3 BS - minCMV - mCherry	Ampicillin		Integrating	Lentiviral; pHR	This study
DVI	pMN-321	8X ZF10 BS - minCMV - mCherry	Ampicillin		Integrating	Lentiviral; pHR	This study
DVI	pMN-325	8X ZF1 BS - minTK - mCherry	Ampicillin		Integrating	Lentiviral; pHR	This study
DVI	pMN-326	8X ZF3 BS - minTK - mCherry	Ampicillin		Integrating	Lentiviral; pHR	This study
DVI	pMN-327	8X ZF10 BS - minTK - mCherry	Ampicillin		Integrating	Lentiviral; pHR	This study
DVI	pMN-294	8X ZF1 BS - ybTATA - mCherry	Ampicillin		Integrating	Lentiviral; pHR	This study
DVI	pMN-296	8X ZF3 BS - ybTATA - mCherry	Ampicillin		Integrating	Lentiviral; pHR	This study
DVI	pMN-303	8X ZF10 BS - ybTATA - mCherry	Ampicillin		Integrating	Lentiviral; pHR	This study
Lentiviral Integration Donor Plasmids: Constitutive or Inducible synTF
DVI	pMZ-345	pSFFV - 3XFLAG - NLS - ZF1 - p65	Ampicillin		Integrating	Lentiviral; pHR	This study
DVI	pMZ-346	pSFFV - 3XFLAG - NLS - ZF1 - p65	Ampicillin		Integrating	Lentiviral; pHR	This study
DVI	pMZ-347	pSFFV - 3XFLAG - NLS - ZF1 - p65	Ampicillin		Integrating	Lentiviral; pHR	This study
DVI	pMZ-314	pSFFV - ABI1 - ZF1 - 2A - p65 - PYL1	Ampicillin		Integrating	Lentiviral; pHR	This study
DVI	pO-082	pSFFV - ZF3 - p65 - ERT2	Ampicillin		Integrating	Lentiviral; pHR	This study
DVI	pO-080	pSFFV - ZF10 - NS3 - p65	Ampicillin		Integrating	Lentiviral; pHR	This study
DVI	pMZ-431	pSFFV - ZF3 - p65 - ERT2 - SMASh	Ampicillin		Integrating	Lentiviral; pHR	This study
DVI	pMZ-432	pSFFV - SMASh - ZF3 - p65 - ERT2	Ampicillin		Integrating	Lentiviral; pHR	This study
DVI	pMZ-440	pSFFV - KRAB - ZF3 - ERT2 - SMASh	Ampicillin		Integrating	Lentiviral; pHR	This study
DVI	pMZ-441	pSFFV - HP1a - ZF3 - ERT2 - SMASh	Ampicillin		Integrating	Lentiviral; pHR	This study
Lentiviral Integration Donor Plasmids: Inducible synTF+Reporter
DVI	pMN-332	inverted[4X ZF1 BS - minCMV - mCherry] - pSFFV - ABI1 - ZF1 - 2A - p65 - PYL1	Ampicillin		Integrating	Lentiviral; pHR	This study
DVI	pMN-333	inverted[4X ZF3 BS - minCMV - mCherry] - pSFFV - ZF3 - p65 - ERT2	Ampicillin		Integrating	Lentiviral; pHR	This study
DVI	pMN-334	inverted[4X ZF10 BS - minCMV - mCherry] - pSFFV - ZF10 - NS3 - p65	Ampicillin		Integrating	Lentiviral; pHR	This study
Lentiviral Integration Donor Plasmids: CAR / Cytokine Expression
HSL	pMN-291	8X ZF3 BS - ybTATA - IL4 - T2A - tEGFR	Ampicillin		Integrating	Lentiviral; pHR	This study
HSL	pHS-389	8X ZF3 BS - ybTATA - IL12 - T2A - tEGFR	Ampicillin		Integrating	Lentiviral; pHR	This study
HSL	pHS-384	8X ZF10 BS - ybTATA - HER2 CAR - mCherry	Ampicillin		Integrating	Lentiviral; pHR	This study
HSL	pMN-285	8X ZF10 BS - ybTATA - CD19 CAR - mCherry	Ampicillin		Integrating	Lentiviral; pHR	This study
HSL	pHS-393	inverted[8X ZF10 BS - ybTATA - IL12] - pSFFV - ZF10 - NS3 - p65	Ampicillin		Integrating	Lentiviral; pHR	This study
Lentiviral Integration Donor Plasmids: Target Cell Discrimination
HSL	pCJH-825	[NALM6] pCAG - luciferase - RbGpA - pEF1a - ZeoR - T2A - mtagBFP - SV40pA	Ampicillin	Zeocine	Integrating	Piggybac	This study
HSL	pCJH-830	[NALM6] pCAG - HER2 - RbGpA - pEF1a - PuroR - T2A - mCherry - SV40pA	Ampicillin	Puromycin	Integrating	Piggybac	This study
HSL	pCJH-1658	[MCF10A] pEF1a - luciferase - mtagBFP	Ampicillin		Integrating	Lentiviral; pHR	This study
